# Functional antagonistic interactions and genomic insights into the biosynthetic potential of human gut-derived microbiota

**DOI:** 10.1101/2023.02.20.529173

**Authors:** Aehtesham Hussain, Umera Patwekar, Dattatray S Mongad, Yogesh Nimonkar, Swapnil Mundhe, Dhiraj Paul, Om Prakash, Yogesh S Shouche

## Abstract

Concerning the biological interactions within the gut microbiome, the specialized small molecules encoded by commensal microbes mediate distinct functional aspects. However, the landscape of antagonistic interactions mediated by specialized strains and their small molecules broadly remains. Here, we sought to evaluate antimicrobial interactions as a defensive contributor to gain new insights into structure-related functions or to bring the therapeutic potential of derived molecules. We elucidated the antagonistic landscape within a collection of 330 human-gut-derived commensal microbial strains cultivated from healthy human subjects. We characterized potential antagonistic strains and found a strain-specific selective inhibition contrary to common antimicrobial drugs that wipe out a broad range of species usually found in environmental microbes. Using functional and genomic approaches for accessing biologically active natural product molecules, we identified significant biosynthetic gene clusters (BGCs) encoding the important compound families in representative gut strains which contribute to antagonistic activities and are important in host defense or maintaining homeostasis in the gut. The subsets of the BGCs were represented in metagenomics sequencing data from healthy individuals. The cell culture secretome of strains revealed potential biomarkers linked to hallmark pathways. Together, these microorganisms encode biosynthetic novelty and represent a source of biologically significant natural products important in developing new treatments for infectious diseases to cut the usage of broad-spectrum antibiotics and represent a way to combat antimicrobial resistance. Consortia of such strains can be utilized as an option for precise editing of the microbiomes or fine-tuning the microbiota-modulating therapies.
