## Supplementary Tables for "Functional antagonistic interactions and genomic insights into the biosynthetic potential of human gut-derived microbiota"

### Sheet: Supplementary Table S1
Table S1: Bioactivity results of inhibitory strains having antibiosis potential within collection
Isolate Code	M. luteus ATCC 10240	S. aureus ATCC 25923	E. coli ATCC 25922	P. aeruginosa ATCC27853	K. pneumonia ATCC 700603	E. faecalis ATCC 29212
HG001	13	0	0	0	0	0
HG004	13	0	0	0	11	0
HG005	0	10	0	0	0	0
HGOO7	13	0	0	0	0	0
HG012	13	0	0	12	0	0
HU014	0	14	11	10	0	12
HU016	12	0	0	0	0	13
HU017	15	12	11	0	0	15
HG019	0	0	0	0	0	13
HG023	0	0	12	0	0	14
HG026	12	0	11	11	12	0
HG031	14	13	11	10	0	13
HG034	15	14	14	10	12	13
HG037	13	0	0	0	0	10
HG040	13	13	0	11	10	12
HG041	15	14	0	12	13	14
HG043	16	15	10	12	13	15
HG045	12	11	10	12	0	13
HG048	15	13	12	10	0	14
HG052	13	0	0	0	0	0
HG055	13	0	0	10	0	14
HG061	0	13	0	10	0	12
HG066	0	0	11	11	0	12
HG070	14	0	0	0	0	11
HG071	0	0	0	11	12	12
HG079	14	0	12	10	0	0
HG083	13	0	0	12	0	0
HG084	13	0	0	0	0	0
HG091	14	0	0	0	0	13
HG099	14	0	0	13	0	14
HG100	12	0	13	11	0	11
HG101	15	0	10	10	0	15
HG114	10	13	15	14	13	15
HG115	14	0	0	0	0	0
HG132	0	0	0	12	0	12
HG155	13	0	0	0	0	0
HG161	13	0	0	0	0	14
HG165	14	0	0	0	0	0
HG167	15	0	0	0	0	0
HG169	12	0	0	12	0	11
HG173	12	0	0	0	0	0
HG175	13	0	12	14	0	0
HG176	14	10	0	0	0	0
HG180	14	0	0	12	0	0
HG184	13	0	0	12	0	0
HG191	13	0	0	11	0	0
HG192	16	0	0	0	0	0
HG196	16	14	13	15	0	0
HG203	0	0	0	12	13	0
HG208	15	12	0	13	0	0
HG216	0	0	0	12	12	0
HG218	0	0	0	10	0	0
HG220	0	0	0	13	0	0
HG223	0	0	0	11	0	0
HG225	0	0	0	11	0	0
HG226	14	15	12	13	11	0
HG227	13	12	10	11	0	0
HG232	0	0	0	12	0	0
HG247	0	12	0	0	12	0
HG248	16	12	0	0	14	16
HG249	0	14	0	0	0	0
HG275	0	0	0	0	14	0
HG289	0	0	0	12	0	16
HG295	0	13	14	11	0	0
HG304	0	0	0	13	11	0

### Sheet: Supplementary Table S2
Table S2: List of potential isolates of collection identified by MALDI-TOF MS based biotyping.
Isolate Code/ Strain	Identification	Biotyper Score
HG001	Escherichia sp.	1.914
HG004	Enterobacter ludwigii	2.205
HG005	Escherichia coli	2.248
HG007	Escherichia coli	2.317
HG014	Bacillus sp.	1.835
HG023	Weissella cibaria	2.13
HG070	Staphylococcus hominis	2.331
HG071	Staphylococcus equorum	2.117
HG079	Bacillus aryabhattai	2.417
HG083	Enterobacter asburiae	2.197
HG084	Enterobacter kobei	2.248
HG100	Streptococcus salivarius	2.24
HG101	Enterococcus faecium	2.152
HG132	Moraxella osloensis	2.194
HG155	Enterobacter cloacae	2.223
HG161	Enterobacter cloacae	2.346
HG165	Enterococcus faecium	2.171
HG167	Enterococcus faecium	2.145
HG169	Staphyloccous hominis	2.35
HG173	Enterobacter asburiae	2.179
HG176	Enterococcus faecium	2.097
HG180	Cornobacter sakazakii	2.057
HG184	Enterobacter cloacae	2.247
HG191	Cornobacter sakazakii	2.298
HG192	Enterococcus faecium	1.888
HG196	Bacillus sp.	1.856
HG203	Enterobacter cloacae	2.032
HG208	Bacillus subtilis	2.155
HG216	Bacillus pumilus	1.999
HG218	Escherichia coli	2.543
HG220	Staphylococcus hominis	2.289
HG223	Escherichia coli	2.161
HG225	Escherichia coli	2.43
HG227	Bacillus subtilis	2.102
HG232	Micrococcus luteus	2.301
HG247	Escherichia coli	2.234
HG248	Lactococcus sp.	2.048
HG249	Bacillus safensis	2.128
HG275	Streptococcus equinus	2.031
HG289	Bacillus sp.	1.718
HG295	Bacillus sp.	1.788
HG304	Staphylococcus epidermidis	2.124

### Sheet: Supplementary Table S3
Table S3: List of potential isolates identified by 16s RNA gene sequencing within collection
Isolate Code	Identification	% similarity with Top Hit	Query length (base pairs)	Sequnence
HG012	Weissella cibaria	99.54	600	CTGTACTGACGTTGAGGCTCGAAAGTGTGGGTAGCAAACAGGTATTAGATACCCTGGTAGTCCACACCGTAAACGATGAGTGCTAGGTGTTTGAGGGTTTCCGCCCTTAAGTGCCGCAGCTAACGCATTAAGCACTCCGCCTGGGGAGTACGACCGCAAGGTTGAAACTCAAAGGAATTGACGGGGACCCGCACAAGCGGTGGAGCATGTGGTTTAATTCGAAGCAACGCGAAGAACCTTACCAGGTCTTGACATCCCTTGACAACTCCAGAGATGGAGCGTTCCCTTCGGGGACAAGGTGACAGGTGGTGCATGGTTGTCGTCAGCTCGTGTCGTGAGATGTTGGGTTAAGTCCCGCAACGAG-CGCAACCCTTATTACTA-GTTGCCAGCATTTAGT…
HG016	Exiguobacterium indicum	99.39	665	CTGACGCTGAGGCGCGAAAGCGTGGGGAGCAAACAGGTATTAGATACCCTGGTAGTCCACGCCGTAAACGATGAGTGCTAGGTGTTGGGGGGTTTCCGCCCCTCAGTGCTGAAGCTAACGCATTAAGCACTCCGCCTGGGGAGTACGGCCGCAAGGCTGAAACTCAAAGGAATTGACGGGGACCCGCACAAGCGGTGGAGCATGTGGTTTAATTCGAAGCAACGCGA-AGAACCTTACCAACTCTTGACATCCCATTG-ACCGCTTGAGAGATCAAGTTTTCCCTTCGGGGACAATGGTGACAGGTGGTGCATGGTTGTCGTCAGCTCGTGTCGTGAGATGTTGGGTTAAGTCCCGCAACGAGCGCAACCCCTATCCTTAGTTGCCAGCATTCAGTTGG…
HG017	Enterococcus faecium	99.85	1300	AAACAGGTGCTAATACCGTATAACAATCGAAACCGCATGGTTTTGATTTGAAAGGCGCTTTCGGGTGTCGCTGATGGATGGACCCGCGGTGCATTAGCTAGTTGGTGAGGTAACGGCTCACCAAGGCCACGATGCATAGCCGACCTGAGAGGGTGATCGGCCACATTGGGACTGAGACACGGCCCAAACTCCTACGGGAGGCAGCAGTAGGGAATCTTCGGCAATGGACGAAAGTCTGACCGAGCAACGCCGCGTGAGTGAAGAAGGTTTTCGGATCGTAAAACTCTGTTGTTAGAGAAGAACAAGGATGAGAGTAACTGTTCATCCCTTGACGGTATCTAACCAGAAAGCCACGGCTAACTACGTGCCAGCAGCCGCGGTAATACGTAGGTGGCAAGC…
HG019	Weissella cibaria	100	627	ACTGACGTTGAGGCTCGAAAGTGTGGGTAGCAAACAGGATTAGATACCCTGGTAGTCCACACCGTAAACGATGAGTGCTAGGTGTTTGAGGGTTTCCGCCCTTAAGTGCCGCAGCTAACGCATTAAGCACTCCGCCTGGGGAGTACGACCGCAAGGTTGAAACTCAAAGGAATTGACGGGGACCCGCACAAGCGGTGGAGCATGTGGTTTAATTCGAAGCAACGCGAAGAACCTTACCAGGTCTTGACATCCCTTGACAACTCCAGAGATGGAGCGTTCCCTTCGGGGACAAGGTGACAGGTGGTGCATGGTTGTCGTCAGCTCGTGTCGTGAGATGTTGGGTTAAGTCCCGCAACGAGCGCAACCCTTATTACTAGTTGCCAGCATTTAGTTGGGCAC…
HG026	Enterobacter bugandensis	99.38	649	ACAAGACTGACGCTCAGGTGCGAAGCGTGGGGAGCAAACACGGATTAGATACCCTGGTAGTCCACGCCGTAACGATGTCGACTTGGAGGTTGTGCCCTTGAGGCGTGGCTTCCGGAGCTAACGCGTTAAGTCGACCGCCTGGGGAGTACGGCCGCAAGGTTAAAACTCAAATGAATTGACGGGGGCCCGCACAAGCGGTGGAGCATGTGGTTTAATTCGATGCAACGCGAAGAACCTTACCTACTCTTGACATCCAGAGAACTTACCAGAGATGSTTTGGTGCCTTCGGGAACTCTGAGACAGGTGCTGCATGGCTGTCGTCAGCTCGTGTTGTGAAATGTTGGGTTAAGTCCCGCAACGAGCGCAACCCTTATCCTTTGTTGCCAGCGGTTAGGCCGG…
HG031	Enterobacter sp.	99.76	1267	ACATGCAAGTCGAGCGGTAGCACAGGAGAGCTTGCTCTCCGGGTGACGAGCGGCGGACGGGTGAGTAATGTCTGGGAAACTGCCTGATGGAGGGGGATAACTACTGGAAACGGTAGCTAATACCGCATAACGTCGCAAGACCAAAGAGGGGGACCTTCGGGCCTCTTGCCATCAGATGTGCCCAGATGGGATTAGCTAGTAGGTGGGGTAACGGCTCACCTAGGCGACGATCCCTAGCTGGTCTGAGAGGATGACCAGCCACACTGGAACTGAGACACGGTCCAGACTCCTACGGGAGGCAGCAGTGGGGAATATTGCACAATGGGCGCAAGCCTGATGCAGCCATGCCGCGTGTATGAAGAAGGCCTTCGGGTTGTAAAGTACTTTCAGCGGGGAGGA…
HG034	Rhodococcus pyridinivorans	99.92	1327	TGGCGAACGGGTGAGTAACACGTGGGTGATCTGCCCTGCACTCTGGGATAAGCCTGGGAAACTGGGTCTAATACCGGATATGACCTCGGGATGCATGTCCTGGGGTGGAAAGTTTTTCGGTGCAGGATGAGCCCGCGGCCTATCAGCTTGTTGGTGGGGTAATGGCCTACCAAGGCGACGACGGGTAGCCGGCCTGAGAGGGCGACCGGCCACACTGGGACTGAGACACGGCCCAGACTCCTACGGGAGGCAGCAGTGGGGAATATTGCACAATGGGCGCAAGCCTGATGCAGCGACGCCGCGTGAGGGATGACGGCCTTCGGGTTGTAAACCTCTTTCACCCATGACGAAGCGCAAGTGACGGTAGTGGGAGAAGAAGCACCGGCCAACTACGTGCCA…
HG037	Janibacter sp.	99.55	674	GCAGGTCTCTGGGCCACTACTGACGCTGAGAAGCGAAAGCATGGGGAGCGAACAGGATTAGATACCCTGGTAGTCCATGCCGTAAACGTTGGGCGCTAGGTGTGGGACTCATTCCACGAGTTCCGTGCCGCAGCTAACGCATTAAGCGCCCCGCCTGGGGAGTACGGCCGCAAGGCTAAAACTCAAAGGAATTGACGGGGGCCCGCACAAGCGGCGGAGCATGCGGATTAATTCGATGCAACGCG-AAGAACCTTACC-AAGGCTTGACATATACCGGAAACATCCAGAGATGGGTGCCCCTTTTGGTCGGTATACAGGTGGTGCATGGTTGTCGTCAGCTCGTGTCGTGAGATGTTGGGTTAAGTCCCGCAACGAGCGCAACCCTCGTTCTATGTTGC…
HG040	Weissella cibaria	99.49	586	TCTGGACTGTACTGACGTTGAGGCTCGAAAGTGTGGGTAGCAAACAGGTATTAGATACCCTGGTAGTCCACACCGTAAACGATGAGTGCTAGGTGTTTGAGGGTTTCCGCCCTTAAGTGCCGCAGCTAACGCATTAAGCACTCCGCCTGGGGAGTACGACCGCAAGGTTGAAACTCAAAGGAATTGACGGGGACCCGCACAAGCGGTGGAGCATGTGGTTTAATTCGAAGCAACGCGAAGAACCTTACCAGGTCTTGACATCCCTTGACAACTCCAGAGATGGAGCGTTCCCTTCGGGGACAAGGTGACAGGTGGTGCATGGTTGTCGTCAGCTCGTGTCGTGAGATGTTGGGTTAAGTCCCGCAACGAGCGCAACCCTTATTACTAGTTGCCAGCATT…
HG041	Weissella cibaria	99.3	853	TGGTGTGACGGGCGGTGTGTACAACACCCGGGTACGTATTCACCGCGGCGTGCTGATCCGCGATTACTAGCGATTCCGACTTCATGTAGGCGAGTTGCAGCCTACAATCCGAACTGAGACGTACTTTAAGAGATTATCTCACCCTCGCGGGTTGGCAACTCGTTGTATACGCCATTGTAGCACGTGTGTAGCCCAGGGCATAAAGGGCATGATGATTTGACGTCATCCCCACCTTCCTCCGGTTTGTCACCGGCAGTCTCACTAGAGTGCCCAACTRAATGCTGGCAACTAGTAATAAGGGTTGCGCTCGTTGCGGGACTTAACCCAACATCTCACGACACGAGCTGACGACAACCATGCACCACCTGTCACCTTGTCCCCGAAGGGAACGCTCCATCT…
HG043	Weissella cibaria	100	1383	GCGTGCCTAATACATGCAAGTCGAACGCTTTGTGGTTCAACTGATTTGAAGAGCTTGCTCAGATATGACGATGGACATTGCAAAGAGTGGCGAACGGGTGAGTAACACGTGGGAAACCTACCTCTTAGCAGGGGATAACATTTGGAAACAGATGCTAATACCGTATAACAATAGCAACCGCATGGTTGCTACTTAAAAGATGGTTCTGCTATCACTAAGAGATGGTCCCGCGGTGCATTAGTTAGTTGGTGAGGTAATGGCTCACCAAGACGATGATGCATAGCCGAGTTGAGAGACTGATCGGCCACAATGGGACTGAGACACGGCCCATACTCCTACGGGAGGCAGCAGTAGGGAATCTTCCACAATGGGCGAAAGCCTGATGGAGCAACGCCGCGT…
HG045	Weissella cibaria	98.79	776	GGACTGTACTGACGTTGAGGCTCGAAAGTGTGGGTAGCAAACAGGATTAGATACCCTGGTAGTCCACACCGTAAACGATGAGTGCTAGGTGTTTGAGGGTTTCCGCCCTTAAGTGCCGCAGCTAACGCATTAAGCACTCCGCCTGGGGAGTACGACCGCAAGGGTGAAACTCAAAGGAATTGACGGGGACCCGCACAAGCGGTGGAGCATGTGGTTTAATTCGAAGCAACGCGAAGAACCTTACCAGGTCTTGACATCCCTTGACAACTCCAGAGATGGAGCGTTCCCTTCGGGGACAAGGTGACAGGTGGTGCATGGTTGTCGTCAGCTCGTGTCGTGAGATGTTGGGTTAAGTCCCGCAACGAGCGCAACCCTTATTACTAGTTGCCAGCATTTAGT…
HG048	Enterobacter sp.	99. 87	814	CGTAGAGATCTGGAGGAATACCGGTGGCGAAGGCGGCCCCCTGGACAAAGACTGACGCTCAGGTGCGAAAGCGTGGGGAGCAAACAGGATTAGATACCCTGGTAGTCCACGCCGTAAACGATGTCGACTTGGAGGTTGTGCCCTTGAGGCGTGGCTTCCGGAGCTAACGCGTTAAGTCGACCGCCTGGGGAGTACGGCCGCAAGGTTAAAACTCAAATGAATTGACGGGGGCCCGCACAAGCGGTGGAGCATGTGGTTTAATTCGATGCAACGCGAAGAACCTTACCTACTCTTGACATCCAGAGAACTTAGCAGAGATGCTTTGGTGCCTTCGGGAACTCTGAGACAGGTGCTGCATGGCTGTCGTCAGCTCGTGTTGTGAAATGTTGGGTTAAGTCC…
HG052	Enterococcus sulfureus	100	772	GCGACGAGGCGACTCTCTGGTCTGTACTGACGCTGAGGCTCGAAAGCGTGGGGAGCAAACAGGTATTAGATACCCTGGTAGTCCACGCCGTAAACGATGAGTGCTAAGTGTTGGAGGGTTTCCGCCCTTCAGTGCTGCAGCTAACGCATTAAGCACTCCGCCTGGGGAGTACGACCGCAAGGTTGAAACTCAAAGGAATTGACGGGGGCCCGCACAAGCGGTGGAGCATGTGGTTTAATTCGAAGCAACGCGAAGAACCTTACCAGGTCTTGACATCCTTTGACCACTCTAGAGATAGAGCTTTCCCTTCGGGGTACAAAGTGACAGGTGGTGCATGGTTGTCGTCAGCTCGTGTCGTGAGATGTTGGGTTAAGTCCCGCAACGAGCGCAACCCTTATT…
HG055	Enterococcus faecium	99.38	805	AGATCGATTATTGAGCGTAAGCGAGCGCAGGCGGTTTCTTAAGTCTGATGTGAAGCCCCCGGCTCAACCGGGGAGGGTCATTGGAAACTGGGAGACTTGAGTGCAGAAGAGGAGAGTGGAATTCCATGTGTAGCGGTGAAATGCGTAGATATATGGAGGAACACCAGTGGCGAAGGCGGCTCTCTGGTCTGTAACTGACGCTGAGGCTCGAAAGCGTGGGGAGCAAACAGGATTAGATACCCTGGTAGTCCACGCCGTAAACGATGAGTGCTAAGTGTTGGAGGGTTTCCGCCCTTCAGTGCTGCAGCTAACGCATTAAGCACTCCGCCTGGGGAGTACGACCGCAAGGTTGAAACTCAAAGGAATTGACGGGGGCCCGCACAAGCGGTGGAGCATGTG…
HG061	Enterobacter hormaechei subsp. oharae	99.1	892	GATACTGGGGCGTAAGCGCACGCAGGCGGTCTGTCAAGTCGGATGTGAATCCCCGGGCTCAACCTGGGAACTGCATTCGAAACTGGCAGGCTAGAGTCTTGTAGAGGGGGGTAGAATTCCAGGTGTAGCGGTGAAATGCGTAGAGATCTGGAGGAATACCGGTGGCGAAGGCGGCCCCCTGGACAAAGACTGACGCTCAGGTGCGAAAGCGTGGGGAGCAAACAGGATTAGATACCCTGGTAGTCCACGCCGTAAACGATGTCGACTTGGAGGTTGTGCCCTTGAGGCGTGGCTTCCGGAGCTAACGCGTTAAGTCGACCGCCTGGGGAGTACGGCCGCAAGGTTAAAACTCAAATGAATTGACGGGGGCCCGCACAAGCGGTGGAGCATGTGGTTTAA…
HG066	Bacillus aerius	99. 87	762	GGTCTGTACTGACGCTGAGGAGCGAAAGCGTGGGGAGCGAACAGGATTAGATACCCTGGTAGTCCACGCCGTAAACGATGAGTGCTAAGTGTTAGGGGGTTTCCGCCCCTTAGTGCTGCAGCTAACGCATTAAGCACTCCGCCTGGGGAGTACGGTCGCAAGACTGAAACTCAAAGGAATTGACGGGGGCCCGCACAAGCGGTGGAGCATGTGGTTTAATTCGAAGCAACGCGAAGAACCTTACCAGGTCTTGACATCCTCTGACAACCCTAGAGATAGGGCTTTCCCTTCGGGGACAGAGTGACAGGTGGTGCATGGTTGTCGTCAGCTCGTGTCGTGAGATGTTGGGTTAAGTCCCGCAACGAGCGCAACCCTTGATCTTAGTTGCCAGCATTCAGT…
HG091	Micrococcus endophyticus	99.8	1015	CACGTGAGTAACCTGCCCTTGACTCTGGGATAAGCCCGGGAAACTGGGTCTAATACCGGATAGGAACGTCCACCGCATGGTGGTTGTTGGAAAGATTTATCGGTCATGGATGGACTCGCGGCCTATCAGCTTGTTGGTGAGGTAATGGCTCACCAAGGCGACGACGGGTAGCCGGCCTGAGAGGGTGACCGGCCACACTGGGACTGAGACACGGCCCAGACTCCTACGGGAGGCAGCAGTGGGGAATATTGCACAATGGGCGAAAGCCTGATGCAGCGACGCCGCGTGAGGGATGACGGCCTTCGGGTTGTAAACCTCTTTCAGTAGGGAAGAAGCGAAAGTGACGGTACCTGCAGAAGAAGCACCGGCTAACTACGTGCCAGCAGCCGCGGTAATACG…
HG099	Micrococcus sp.	99.85	1316	GTGCTTAACACATGCAAGTCGAACGATGAAGCCCAGCTTGCTGGGTGGATTAGTGGCGAACGGGTGAGTAACACGTGAGTAACCTGCCCTTGACTCTGGGATAAGCCCGGGAAACTGGGTCTAATACCGGATAGGAACGTCCACCGCATGGTGGTTGTTGGAAAGATTTATCGGTCATGGATGGACTCGCGGCCTATCAGCTTGTTGGTGAGGTAATGGCTCACCAAGGCGACGACGGGTAGCCGGCCTGAGAGGGTGACCGGCCACACTGGGACTGAGACACGGCCCAGACTCCTACGGGAGGCAGCAGTGGGGAATATTGCACAATGGGCGAAAGCCTGATGCAGCGACGCCGCGTGAGGGATGACGGCCTTCGGGTTGTAAACCTCTTTCAGTAGG…
HG114	Agrococcus lahaulensis	99.2	1426	GGCGGCGTGCTTAACACATGCAAGTCGAACGATGAAGGAGGAGCTTGCTCCTCCGGATTAGTGGCGAACGGGTGAGTAATACGTGAGCAATGTGCCCTTGACTCTGGGATAAGCGCTGGAAACGGCGTCTAATACCGGATACGACCCGCGGAGGCATCTCCTGCGGGTGGAAAGAACTTCGGTCAAGGATCAGCTCACGGCCTATCAGCTTGTTGGTGAGGTAACGGCTCACCAAGGCGACGACGGGTAGCCGGCCTGAGAGGGTGACCGGCCACACTGGGACTGAGACACGGCCCAGACTCCTACGGGAGGCAGCAGTGGGGAATATTGCACAATGGGCGCAAGCCTGATGCAGCAACGCCGCGTGAGGGACGACGGCCTTCGGGTTGTAAACCTCTT…
HG115	Exiguobacterium indicum	99.89	893	GCGTAAGCGCGCGCAGGCGGCTTTTAGTCTGATGTGAAGCCCCCGGCTCAACCGGGGAGGGCCATTGGAAACTGGAAGGCTTGAGTACAGAAGAGAAGAGTGGAATTCCACGTGTAGCGGTGAAATGCGTAGAGATGTGGAGGAACACCAGTGGCGAAGGCGACTCTTTGGTCTGTAACTGACGCTGAGGCGCGAAAGCGTGGGGAGCAAACAGGATTAGATACCCTGGTAGTCCACGCCGTAAACGATGAGTGCTAGGTGTTGGGGGGTTTCCGCCCCTCAGTGCTGAAGCTAACGCATTAAGCACTCCGCCTGGGGAGTACGGCCGCAAGGCTGAAACTCAAAGGAATTGACGGGGACCCGCACAAGCGGTGGAGCATGTGGTTTAATTCGAAGCAA…
HG175	Staphylococcus arlettae	99.84	610	TGGTCTGTACTGACGCTGATGTGCGAAAGCGTGGGGATCAAACAGGATTAGATACCCTGGTAGTCCACGCCGTAAACGATGAGTGCTAAGTGTTAGGGGGTTTCCGCCCCTTAGTGCTGCAGCTAACGCATTAAGCACTCCGCCTGGGGAGTACGACCGCAAGGTTGAAACTCAAAGGAATTGACGGGGACCCGCACAAGCGGTGGAGCATGTGGTTTAATTCGAAGCAACGCGAAGAACCTTACCAAATCTTGACATCCTTTGACCACTCTAGAGATAGAGTTTTCCCCTTCGGGGGACAAAGTGACAGGTGGTGCATGGTTGTCGTCAGCTCGTGTCGTGAGATGTTGGGTTAAGTCCCGCAACGAGCGCAACCCTTAAACTTAGTTGCCAGCATTT…
HG196	Bacillus safensis	100	1117	AGGACGAACGCTGGCGGCGTGCCTAATACATGCAAGTCGAGCGGACAGAAGGGAGCTTGCTCCCGGATGTTAGCGGCGGACGGGTGAGTAACACGTGGGTAACCTGCCTGTAAGACTGGGATAACTCCGGGAAACCGGAGCTAATACCGGATAGTTCCTTGAACCGCATGGTTCAAGGATGAAAGACGGTTTCGGCTGTCACTTACAGATGGACCCGCGGCGCATTAGCTAGTTGGTGGGGTAATGGCTCACCAAGGCGACGATGCGTAGCCGACCTGAGAGGGTGATCGGCCACACTGGGACTGAGACACGGCCCAGACTCCTACGGGAGGCAGCAGTAGGGAATCTTCCGCAATGGACGAAAGTCTGACGGAGCAACGCCGCGTGAGTGATGAAGGT…
HG226	Bacillus subtilis subsp. subtilis	99.89	887	TTGGGCGTAATGGCTCGCAGGCGGTTTCTTAAGTCTGATGTGAAGCCCCCGGCTCAACCGGGGAGGGTCATTGGAAACTGGGGAACTTGAGTGCAGAAGAGGAGAGTGGAATTCCACGTGTAGCGGTGAAATGCGTAGAGATGTGGAGGAACACCAGTGGCGAAGGCGACTCTCTGGTCTGTAACTGACGCTGAGGAGCGAAAGCGTGGGGAGCGAACAGGATTAGATACCCTGGTAGTCCACGCCGTAAACGATGAGTGCTAAGTGTTAGGGGGTTTCCGCCCCTTAGTGCTGCAGCTAACGCATTAAGCACTCCGCCTGGGGAGTACGGTCGCAAGACTGAAACTCAAAGGAATTGACGGGGGCCCGCACAAGCGGTGGAGCATGTGGTTTAATTCG…
HG248	Lactococcus petauri	100	1323	GCTGGCGGCGTGCCTAATACATGCAAGTCGAGCGATGATTAAAGATAGCTTGCTATTTTTATGAAGAGCGGCGAACGGGTGAGTAACGCGTGGGAAATCTGCCGAGTAGCGGGGGACAACGTTTGGAAACGAACGCTAATACCGCATAACAATGAGAATCGCATGATTCTTATTTGAAAGAAGCAATTGCTTCACTACTTGATGATCCCGCGTTGTATTAGCTAGTTGGTAGTGTAAAGGACTACCAAGGCGATGATACATAGCCGACCTGAGAGGGTGATCGGCCACACTGGGACTGAGACACGGCCCAGACTCCTACGGGAGGCAGCAGTAGGGAATCTTCGGCAATGGGGGCAACCCTGACCGAGCAACGCCGCGTGAGTGAAGAAGGTTTTCGGA…

### Sheet: Supplementary table S4 
Table S4 : Genus-level and species level distribution of the antagonistic strains in the collection.
Genus	No. of Strains		Species	No. of Strains
Enterobacter	12		Weissella cibaria	7
Bacillus	11		Enterococcus faecium	7
Enterococcus	8		Escherichia coli	6
Escherichia	7		Enterobacter cloacae	4
Weissella	7		Bacillus sp.	3
Staphylococcus	6		Bacillus subtilis	3
Micrococcus	3		Exiguobacterium indicum	2
Cornobacterium	2		Enterobacter sp.	2
Agrococcus	1		Staphylococcus hominis	2
Exiguobacterium	2		Enterobacter asburiae	2
Janibacter	1		Cornobacter sakazakii	2
Lactococcus	1		Bacillus safensis	2
Moraxella	1		Escherichia sp.	1
Rhodococcus	1		Enterobacter ludwigii	1
Streptococcus	2		Enterobacter bugandensis	1
	65		Rhodococcus pyridinivorans	1
			Janibacter sp.	1
			Enterococcus sulfureus	1
			Enterobacter hormaechei	1
			Bacillus aerius	1
			Staphylococcus equorum	1
			Bacillus aryabhattai	1
			Enterobacter kobei	1
			Micrococcus endophyticus	1
			Micrococcus sp.	1
			Streptococcus salivarius	1
			Agrococcus sp.	1
			Moraxella sp.	1
			Staphylococcus arlettae	1
			Bacillus pumilus	1
			Staphylococcus hominis	1
			Micrococcus luteus	1
			Lactococcus petauri	1
			Streptococcus equinus	1
			Staphylococcus epidermidis	1

### Sheet: Supplementary Table S5
Table S5: list of biosynthetic gene cluster types identified in strains.
Genome code+A2:D50A1A2:D49A2:E50A2:F51A2:F50	Cluster	Type	Most similar known cluster	Similarity	MIBiG BGC-ID
HG017	Cluster 1	RiPP-like	enterocin A	100	BGC0000618
	Cluster 2	T3PKS	-	-	-
HG034	Cluster 1	NRPS	heterobactin A/ heterobactin S2	27	BGC0000371
	Cluster 2	T1PKS		-	-
	Cluster 3	Redox-cofactor	-	-	-
	Cluster 4	NRPS-like	-	-	-
	Cluster 5	NRPS	-	-	-
	Cluster 6	NRPS	-	-	-
	Cluster 7	NRPS	-	-	-
	Cluster 8	NRPS	-	-	-
	Cluster 9	NRPS	-	-	-
	Cluster 10	NRPS-like	-	-	-
	Cluster 11	NRPS	-	-	-
HG043	Cluster 1	T3PKS	-	-	-
HG099	Cluster 1	belactone	microansamycin	7	BGC0000649.1
	Cluster 2	RRE-containing	heteropolysaccharide (HePS)	9	BGC0000780.1
	Cluster 3	terpene	caratenoid	50	BGC0000644.1
	Cluster 4	NAPAA	stenothricin	31	BGC0000375.1
	Cluster 5	RiPP-like	-	-	-
	Cluster 6	ectoine	-	-	-
HG114	Cluster 1	NRPS-like	-	-	-
	Cluster 2	NAPAA	-	-	-
	Cluster 3	terpene	caratenoid	28	BGC0000650.1
	Cluster 4	belactone	microansamycin	7	BGC0001521.1
	Cluster 5	T3PKS	-	-	-
HG48	Cluster 1	siderophore	aerobactin	66	BGC0001499.1
	Cluster 2	NRPS	turnerbactin	30	BGC0001185.1
	Cluster 3	Thiopeptide	O-antigen	14	BGC0000784.1
	Cluster 4	NRPS	enterobactin	12	BGC0001185.1
	Cluster 5	Hserlactone	-	-	-
	Cluster 6	Redox-cofactor	lankacidin C	13	BGC0000386.1
	Cluster 7	NRPS, T1PKS	saquamyacin	5	BGC0001909.1
	Cluster 8	Thiopeptide	O-antigen	14	BGC0000784.1
	Cluster 9	arylpolyene	aryl polyenes	100	BGC0002008.1
	Cluster 10	RiPP-like	-	-	-
HG196	Cluster 1	belactone	fengycin	53	BGC0001465.1
	Cluster 2	siderophore, terpene	caratenoid	50	BGC0001478.1
	Cluster 3	RRE-containing	-	-	-
	Cluster 4	NRPS	bacillibactin	53	BGC0001185.1
	Cluster 5	other	bacilysin	85	BGC0000888.1
	Cluster 6	belactone	-	-	-
	Cluster 7	RiPP-like	-	-	-
	Cluster 8	T3PKS	-	-	-
	Cluster 9	terpene	-	-	-
	Cluster 10	NRPS	lichenysin	85	BGC0000381.1
	Cluster 11	NRPS, T1PKS	paenilamicin	21	BGC0000426.1
	Cluster 12	sactipeptide, ranthipeptide	sporulation killing factor	85	BGC0000601.1
HG248	Cluster 1	RiPP-like	-	-	-

### Sheet: Supplementary Table S6
Table S6 : List of molecules of bacterial origin uniquely detected in strains.
Enterococcus faecium (HG017)		Rhodococcus pyridinivorans (HG034)		Weissella cibaria (HG043)		Enterobacter sp. (HG048)		Micrococcus sp. (HG099)		Agrococcus sp. (HG114)		Bacillus safensis(HG196)		Lactococcus petauri (HG248)
KEGG ID	Compound Name	KEGG ID	Compound Name	KEGG ID	Compound Name	KEGG ID	Compound Name	KEGG ID	Compound Name	KEGG ID	Compound Name	KEGG ID	Compound Name	KEGG ID	Compound Name
C00183	L-Valine	C00719	Betaine	C02083	Styrene oxide	C17203	N-Hydroxyl-tryptamine	C01066	Cyclohexane-1,3-dione	C12455	5-Aminopentanal	C09915	Boschniakine	C15987	4-Methylaminobutyrate
C05332	Phenethylamine	C11004	2,6-Dimethylaniline	C15478	D-Fucosamine	C15382	Estra-1,3,5(10)-triene-3,6alpha,17beta-triol triacetate	C03087	5-Acetamidopentanoate	C02709	N-(Acetyloxy)benzenamine	C15265	16beta-Methylpregn-4-ene-3,20-dione	C00135	L-Histidine
C00262	Hypoxanthine	C02722	N-Methylhexanamide	C14826	12(13)-EpOME	C02513	3-Dehydroecdysone	C14412	4-Toluenesulfonamide	C14416	3-Amino-1-methyl-5H-pyrido[4,3-b]indole	C08309	N,N-Dimethyl-5-methoxytryptamine	C06812	Lincomycin
C04294	5-(2-Hydroxyethyl)-4-methylthiazole	C00483	Tyramine	C15536	Dihydromonacolin L	C06257	1-Deoxy-D-xylulose	C06565	Deacetoxycephalosporin C	C15059	2,2,4-Trimethyl-3-(4-methoxyphenyl)-2H-1-benzopyran-7-ol acetate	C04138	N(alpha)-gamma-L-Glutamylhistamine	C01192	Palmitoylglycerone phosphate
C17235	L-Homophenylalanine	C00073	L-Methionine	C02140	Corticosterone	C12104	Cycloheptanecarboxylic acid	C14305	4-Hexyloxyphenol	C14675	11beta,21-Dihydroxypregn-4-ene-3,20-dione 21-acetate	C10172	Stachydrine	C00826	L-Arogenate
C00788	L-Adrenaline	C17755	Dopamine quinone	C03959	[DNA-directed RNA polymerase]	C08301	D-Cathinone	C00931	Porphobilinogen	C04036	1-Palmitoylglycerol 3-phosphate	C12220	Myxochelin A	C10567	Alchornine
C16596	5-Phenyl-1,3-oxazinane-2,4-dione	C03758	Dopamine	C18230	Calcitroic acid	C02442	N-Methyltyramine	C03137	N-Acetyl-D-tryptophan	C03858	D-Glucosyldihydrosphingosine	C10155	Lentiginosine	C05933	N-(omega)-Hydroxyarginine
C09921	3-Butylidene-7-hydroxyphthalide	C11847	Cyclo(L-Phe-L-Pro)	C17988	Istamycin A2	C00398	Tryptamine	C17017	Cyclic de-hypoxanthine futalosine	C11300	Soraphen A	C15739	Westiellamide	C17249	7-Methylthioheptanaldoxime
C07194	Methyldopa anhydrous	C12120	6-Acetophenazine-1-carboxylic acid	C05659	5-Methoxytryptamine	C10284	Crotanecine	C14834	9,10-Epoxy-13-hydroxy-11-octadecenoate	C10138	gamma-Coniceine	C16572	3-Hydroxymonoethylglycinexylidide	C16310	3-Hexenal
C14175	Diethyl phthalate	C07541	Lysergic acid	C17582	2'-N-Acetylparomamine	C12819	Kainic acid	C15423	Androst-4-ene-3alpha,17beta-diol diacetate	C04301	N(alpha)-t-Butoxycarbonyl-L-leucine	C02710	N-Acetyl-L-leucine	C11281	Anisomycin
C00120	Biotin	C15272	3alpha,12alpha-Dihydroxy-5beta-pregnan-20-one diacetate	C13665	2-Methyl-5-hydroxytryptamine	C13805	N-Butyl-beta-carboline-3-carboxylate	C00494	Sisomicin	C06034	4-Hydroxy-4-methylglutamate	C11837	N-Butyryl-L-homoserine lactone	C02267	Deoxycoformycin
C10605	Maculosin	C04721	3alpha,12alpha-Dihydroxy-5beta-cholan-24-oylglycine	C00250	Pyridoxal	C15089	1,6-Dihydro-1-(3-methoxyphenethyl)-6-oxonicotinic acid	C06326	(2S)-2-{[1-(R)-Carboxyethyl]amino}pentanoate	C11459	Butyro-betaine	C02845	Methyl ethyl ketone	C00118	D-Glyceraldehyde 3-phosphate
C03343	2-Ethylhexyl phthalate	C14990	Cyclic-3,20-bis(1,2-ethanediyl	C13828	8,11,14-Eicosatrienoylethanolamide	C13846	Octadecanamide	C01598	Melatonin	C00499	Allantoate	C05665	3-Aminopropanal	C01104	Trimethylamine N-oxide
C12118	Saphenic acid methyl ester	C05481	Cortolone	C18261	1-Hydroxy-6-methoxypyrene	C09899	Serratanidine	C00272	Tetrahydrobiopterin	C05832	5-Hydroxyindoleacetylglycine	C02640	3-Methylbutanamine	C05328	D-2-Amino-hexano-6-lactam
C03690	Bis(2-ethylhexyl)phthalate	C03641	Sterol 3-beta-D-glucoside	C00408	L-Pipecolate	C02934	3-Dehydrosphinganine	C00062	L-Arginine	C06425	Icosanoic acid	C16435	Proline	C01166	Oxidized polyvinyl alcohol
C17213	Homomethionine	C00077	L-Ornithine	C00047	L-Lysine	C06517	(S)-6-O-Methylnorlaudanosoline	C09650	7,4'-Dihydroxy-8-methylflavan	C06424	Tetradecanoic acid	C02009	Benzimidazole	C08493	Indole-3-carboxaldehyde
C02006	Aspulvinone E	C02729	O-Phosphoprotamine	C05490	11-Dehydrocorticosterone	C12178	3-Epimacronine	C01125	Dihydro-4,4-dimethyl-2,3-Furandione	C01092	8-Amino-7-oxononanoate	C07182	Tromethamine	C11130	3-Hydroxyindolin-2-one
C17403	Penicillin K	C01453	Tacrine	C02494	1-Methyladenosine	C14676	4-Chloroprogesterone	C15358	4-Chloro-17alpha-methyl-17beta-hydroxy-4-androsten-3-one	C14467	cis-1,2-Diphenylcyclobutane	C03007	N-Propanoylimidazole	C04126	L-1-Aminopropan-2-ol O-phosphate
C17146	4-Guanidino-1-butanol	C10144	Fagomine	C11604	N-tert-Butyloxycarbonyl-deacetyl-leupeptin	C14154	beta-Tocotrienol	C01100	L-Histidinol phosphate	C00836	Sphinganine	C12290	Ethyl isovalerate	C15769	HBOA
C12150	Stigmatellin Y	C17362	Clavamycin B	C14562	2,4-Diphenyl-1-butene	C15557	Glycolithocholate	C01249	7,8-Dihydro-7,8-dihydroxykynurenate	C00966	2-Dehydropantoate	C02241	7-Methyladenine	C15999	L-Methionine (S)-S-oxide
C11354	2-Hydroxy-cis-hex-2,4-dienoate	C00780	Serotonin	C06213	N-Methyltryptamine	C05464	Glycodeoxycholate	C01726	D-Lombricine	C14240	Di(2-ethylhexyl) adipate	C15479	D-Quinovosamine	C02230	3-Methylguanine
C02272	Diethyl sulfide	C11350	(+)-trans-alpha-Irone	C03305	Prolyl-2-naphthylamide			C17224	2-Oxo-8-methylthiooctanoic acid	C15517	Hyodeoxycholate	C17822	3,4,5-Trimethoxytoluene	C13710	4-PIOL
C01888	Aminoacetone	C15440	Estra-1,3,5(10)-triene-3,6beta,17beta-triol triacetate	C15494	Decylubiquinone			C06354	Benzophenone	C16533	13,16-Docosadienoic acid	C16587	3-Carbamoyl-2-phenylpropionaldehyde	C00327	L-Citrulline
C02787	2-Methylpropanamine	C14828	9,10-DHOME	C15495	Decylubiquinol			C06212	N-Methylserotonin	C09900	gamma-Terpinene	C16595	4-Hydroxy-5-phenyltetrahydro-1,3-oxazin-2-one	C03081	4-Methylumbelliferone
C03194	(R)-1-Aminopropan-2-ol	C11428	trans-9(S),10(S)-Dihydrodiolphenanthrene	C03198	(S)-4-Hydroxymandelate			C15465	6-Oxabicyclo[3.1.0]hexane-2-undecanoic acid methyl ester	C13154	Dehydrocholic acid	C08257	(-)-Quebrachitol	C12033	p-Aminophenylalanine
C06109	Cytochrome P-450 oxidized form	C15760	Pederin	C16655	2-n-Propyl-4-oxopentanoic acid			C03793	N6,N6,N6-Trimethyl-L-lysine	C17704	Antibiotic JI-20A	C08511	Tenuazonic acid	C16586	2-Phenyl-1,3-propanediol monocarbamate
C00555	4-Aminobutyraldehyde	C14233	4,4'-Dihydroxystilbene	C15207	17beta-Estradiol-3-(beta-D-glucuronide) 17-sulfate			C05472	Urocortisol	C02185	Plastoquinol-1	C15481	N-Acetyl-D-quinovosamine	C16356	1,7-Dimethyluric acid
C02502	2-Hydroxypyridine	C03982	2-Methylpropanal O-methyloxime	C02835	Imidazole-4-acetate			C03884	Ngamma-Monomethyl-L-arginine	C01589	Imidazole	C15986	2,6-Dihydroxypseudooxynicotine	C02997	N-Acetyl-L-histidine
C02503	2-Iron ferredoxin	C09984	N-(p-Hydroxyphenethyl)actinidine	C08063	1,4-Cyclohexanedione			C06381	Methylenediurea	C06181	Piperideine	C01748	Pyocyanine	C03519	N-Acetyl-L-phenylalanine
C14691	Triethylamine	C12244	3-Buten-1-amine	C00463	Indole			C14829	12,13-DHOME	C05562	Imidazole-4-methanol	C09737	Solavetivone	C16831	L-2-Methyltryptophan
C02299	N-Methylaniline	C05771	1-Aminopropan-2-ol	C16671	3,6-Dihydronicotinic acid			C02453	Phenolic steroid	C15562	Benzylamine	C06350	(R,S)-Norlaudanosoline	C16779	Dendrolasin
C02720	Hydroxylaminobenzene	C00571	Cyclohexylamine	C04092	delta1-Piperideine-2-carboxylate			C07454	N-Guanylhistamine	C01987	2-Aminophenol	C06121	3-Ketosphingosine	C14718	Heptyl p-hydroxybenzoate
C00106	Uracil	C17234	2-Aminobut-2-enoate	C00906	5,6-Dihydrothymine			C14335	Pyrene	C14401	2,4-Diaminotoluene	C15548	2-alpha-D-Glucosyl-D-glucose	C03097	Aryl beta-D-glucoside
C06593	epsilon-Caprolactam	C08306	Hexylamine	C06413	Quinoline			C17651	alpha-Phocaecholic acid	C05649	Dihydropteridine	C05556	delta-(L-2-Aminoadipyl)-L-cysteinyl-D-valine	C10878	Randainol
C18170	3-Acetamidopropanal	C01026	N,N-Dimethylglycine	C02647	4-Guanidinobutanal			C04111	3-(Phosphoacetylamido)-L-alanine	C15561	N-Benzylformamide			C12103	omega-Cycloheptylundecanoic acid
C01585	Hexanoic acid	C07083	Styrene	C02714	N-Acetylputrescine			C04445	3,4-Dehydrothiomorpholine-3-carboxylate	C17357	2-Hydroxymethylclavam			C16512	Palmitoylethanolamide
C00601	Phenylacetaldehyde	C14402	1,2-Diaminobenzene	C00123	L-Leucine			C00481	Pyrazole	C16837	4-Amino-1-piperidinecarboxylic acid			C14717	15-Deoxy-delta-12,14-PGJ2
C09815	Benzamide	C00763	D-Proline	C00561	Mandelonitrile			C15668	1-Pyrroline	C02775	2,3-Dihydroxyindole			C17826	Hexahydrocurcumin
C00253	Nicotinate	C00990	5-Aminopentanamide	C05658	Indoxyl			C02294	Methylguanidine	C08434	6-Methylaminopurine			C14155	gamma-Tocotrienol
C05827	Methylimidazole acetaldehyde	C02837	L-Lysine 1,6-lactam	C12312	Indolin-2-one			C16933	3,6-Dihydropyridine	C11001	2,6-Diethylaniline			C08713	Talatizamine
C11519	N-Cyclohexylformamide	C00407	L-Isoleucine	C00155	L-Homocysteine			C07330	3-Methylbut-2-enal	C04122	D-1-Aminopropan-2-ol O-phosphate			C11992	L-Oleandrosyl-oleandolide
C06323	Isoquinoline	C01819	Indoleamine	C03061	2-Methylhomogentisate			C00065	L-Serine	C16716	4-Hydroxy-2-quinolone
C01740	Octylamine	C00147	Adenine	C05828	Methylimidazoleacetic acid			C02454	Phenylenediamine	C17581	3-Amino-2,3-dideoxy-scyllo-inosose
C17714	Heptanoic acid	C00785	Urocanate	C06231	Ectoine			C00263	L-Homoserine	C06051	Isopyridoxal
C02378	6-Aminohexanoate	C02946	4-Acetamidobutanoate	C17965	trans-Lachnophyllol			C14508	Mesitylene	C05587	3-Methoxytyramine
C10901	2-Aminobenzimidazole	C01035	4-Guanidinobutanoate	C02216	1-Methyladenine			C16075	(Z)-Phenylacetaldehyde oxime	C10910	2-Methylthiobenzothiazole
C00108	Anthranilate	C01053	(R)-4-Dehydropantoate	C17236	3-Phenylpropionaldoxim			C02366	3-Methyloxindole	C14802	1-Nitronaphthalene-7,8-oxide
C01183	N,N-Dimethylaniline N-oxide	C06771	Triethanolamine	C00385	Xanthine			C00121	D-Ribose	C00624	N-Acetyl-L-glutamate
C03994	4-Hydroxymethylphenylhydrazine	C07438	Phentermine	C06184	N-Methylpelletierine			C03920	2-(Methylthio)ethanesulfonate	C16789	Toxoflavine
C12110	Gabaculine	C08373	Dipropyl disulfide	C02220	2-Aminomuconate			C03676	3-Hydroxy-cis,cis-muconate	C06732	alpha,beta-Didehydrotryptophan
C16697	1-Indolizidinone	C05135	4-(beta-Acetylaminoethyl)imidazole	C03453	(Z)-5-Oxohex-2-enedioate			C07726	1-Formyl-2-indanone	C15125	N-(Cyclohexylmethyl)-N-methylbenzenamine
C14688	Bis(2-chloroethyl)ether	C00318	L-Carnitine	C04815	5-D-(5/6)-5-C-(Hydroxymethyl)-2,6-dihydroxycyclohex-2-en-1-one			C01077	O-Acetyl-L-homoserine	C02983	Abrine
C16653	2-n-Propyl-2-pentenoic acid	C08237	beta-L-Oleandropyranose	C13840	1-Ethyl-2-benzimidazolinone			C10163	Nitramine	C00526	Deoxyuridine
C14790	1-Naphthylamine	C06746	N-Acetylphenylethylamine	C11227	Ethionine			C12346	1,3-Dimethyl-8-isoquinolinol	C06444	Benzoyldehydro-2,3-dihydroxy-benzone
C04114	4-(Trimethylammonio)but-2-enoate	C03719	Phenylacetothiohydroximate	C10143	DMDP			C00493	Shikimate	C03575	2-Iodophenol methyl ether
C06415	2(1H)-Quinolinone	C04599	1-Methyl-4-phenyl-1,2,3,6-tetrahydropyridine	C00971	4-Pyridoxolactone			C01047	N5-Ethyl-L-glutamine	C04291	4-(Dimethylamino)phenylazoxybenzene
C04076	L-2-Aminoadipate 6-semialdehyde	C10162	Nigrifactin	C16000	Urodilatin			C17576	3-Keto-scyllo-inosamine	C08362	(9Z)-Hexadecenoic acid
C03114	Dimethylbenzimidazole	C15042	4-(2-Pyrazinylethenyl)phenol	C02242	7-Methylguanine			C01056	(S)-6-Hydroxynicotine	C16138	L-Pyrrolysine
C03742	(S)-4-Hydroxymandelonitrile	C07912	Tetrahydrozoline	C17962	Demethylphosphinothricin			C11777	Iproniazid	C00352	D-Glucosamine 6-phosphate
C00913	3-Methyladenine	C04083	N6-(delta2-Isopentenyl)-adenine	C12323	L-4-Hydroxyphenylglycine			C17239	p-Hydroxyphenylacetothiohydroximate	C09901	Serratine
C17512	N-Methylanthranilamide	C14236	4-Heptyloxyphenol	C17730	Piperidione			C01215	2-(Acetamidomethylene)succinate	C14300	Di-n-pentyl phthalate
C04584	6-Imino-5-oxocyclohexa-1,3-dienecarboxylate	C12231	Anhalamine	C10773	Lupinine			C05548	6-Acetamido-2-oxohexanoate	C15051	7-Hydroxy-3-(4-methoxyphenyl)-4-propyl-2H-1-benzopyran-2-one
C00242	Guanine	C12143	2-Aminoacridone	C06556	Deisopropylatrazine			C06589	cis-2,3-Dihydro-2,3-dihydroxybiphenyl	C15054	2,2-Dimethyl-3-(4-methoxyphenyl)-4-ethyl-2H-1-benzopyran-7-ol
C14788	1-Nitrosonaphthalene	C16836	1,4'-Bipiperidine-1'-carboxylic acid	C00954	Indole-3-acetate			C12287	beta-Ionone	C15062	17beta-Hydroxy-3-methoxyestra-1,3,5(10)-triene-17-carbonitrile
C14789	N-Hydroxy-1-aminonaphthalene	C14384	Benzo[b]fluorene	C01058	11beta-Hydroxysteroid			C11432	1-Phenanthrol	C14561	2,4,6-Triphenyl-1-hexene
C00956	L-2-Aminoadipate	C10148	Girgensonine	C17903	(+)-N-methylpseudoephedrine			C13734	2-Amino-5-phosphopentanoic acid	C12946	Butoctamide hydrogen succinate
C00955	Indole-3-ethanol	C09744	alpha-Vetivone	C05636	3-Hydroxykynurenamine			C00078	L-Tryptophan	C08314	(9R,10R)-Dihydroxyoctadecanoic acid
C16150	(R,S)-Nicotine	C07402	Procarbazine	C00082	L-Tyrosine			C16561	Monoethylglycinexylidide	C15387	1-Dehydro-9-fluoro-11-oxotestololactone
C05834	3-Methyldioxyindole	C06581	2-Hydroxy-3-carboxy-6-oxo-7-methylocta-2,4-dienoate	C17823	2,4,5-Trimethoxytoluene			C11433	1-Methoxyphenanthrene	C06088	Aphidicolin
C17580	2-Deoxy-scyllo-inosamine	C13629	1,2-Bis(4-hydroxyphenyl)-2-propanol	C11217	p-Fluorophenylalanine			C08491	(-)-Jasmonic acid	C13860	1-O-Octadec-9-enyl glycerol
C04351	(R)-2-Methylimino-1-phenylpropan-1-ol	C14439	Tributyl phosphate	C16589	2-Oxosuberate			C14215	2,4-Dihydroxybenzophenone	C11997	Narbonolide
C05653	Formylanthranilate	C02916	(S)-Norlaudanosoline	C08302	N,N-Dimethyltryptamine			C12958	Phenylacetylglycine dimethylamide	C12280	Methyl acetyl ricinoleate
C00079	L-Phenylalanine	C01711	Inulobiose	C16850	2-Amino-3,7-dideoxy-D-threo-hept-6-ulosonic acid			C01298	1D-1-Guanidino-3-amino-1,3-dideoxy-scyllo-inositol	C07278	beta-D-Galactosyl-(1->3)-N-acetyl-D-galactosamine
C17948	Deamino-alpha-keto-demethylphosphinothricin	C16546	N-Desmethyltamoxifen	C03450	(3-Arylcarbonyl)-alanine			C16365	5-Acetylamino-6-formylamino-3-methyluracil	C11990	Oleandolide
C11846	Cyclo(deltaAla-L-Val)	C09891	Oxolucidine B	C14417	2-Anthramine			C03872	L-Serine-phosphoethanolamine	C01923	Heteroglycan
C02937	Indole-3-acetaldehyde oxime			C17942	FR 900098			C18266	1-Hydroxypyrene-7,8-oxide
C02298	N-Acetylindoxyl			C13831	Dodecanamide			C14274	4-Heptyloxybenzoic acid
C10898	2-Benzimidazolylguanidine			C08538	Betalamic acid			C14263	N-Benzylphthalimide
C13650	Debrisoquin			C04479	2-Hydroxy-6-oxonona-2,4-diene-1,9-dioate			C04666	D-erythro-1-(Imidazol-4-yl)glycerol 3-phosphate
C03043	(R)-6-Hydroxynicotine			C01909	Dethiobiotin			C03954	N-Hydroxy-2-acetamidofluorene
C00604	1,10-Phenanthroline			C08272	Kinetin			C16196	1,2-Dihydroxynaphthalene-6-sulfonate
C05638	5-Hydroxykynurenamine			C02655	6-Acetyl-D-glucose			C02628	2-Deoxystreptidine
C09209	Harman			C02980	Hydroxyanthraquinone			C05931	N-Succinyl-L-glutamate
C16511	L-Homocysteic acid			C03764	4-(Dimethylamino)azobenzene			C16795	Hydnocarpic acid
C15556	3,4-Dihydroxy-2-butanone 4-phosphate			C08322	(9Z)-Tetradecenoic acid			C15120	alpha-(p-Methoxyphenyl)-4-pyridineacrylic acid
C10659	Deoxyvasicinone			C13733	(S)-ATPA			C12243	(+/-)-gamma-Lycorane
C06559	Deethylatrazine			C06656	Deoxyguanidinoproclavaminic acid			C14501	N,N'-Diphenyl-p-phenylenediamine
C12029	(E)-2-Butenyl-4-methyl-threonine			C09142	Cryptolepine			C17747	5-Hydroxy-1-(4-hydroxyphenyl)-3-decanone
C12345	1,3-Dimethyl-6,8-isoquinolinediol			C17676	Cryptomeridiol			C09160	Ergine
C04546	(R)-3-((R)-3-Hydroxybutanoyloxy)butanoate			C10731	N-Methylflindersine			C15463	(R*,S*)-4-[1-Ethyl-2-(4-fluorophenyl)butyl]phenol
C10938	N,N-Diethylphenylacetamide			C01727	Lumichrome			C01449	Queuine
C07142	Tocainide			C10169	Ruspolinone			C11767	Xanomeline
C16360	3,7-Dimethyluric acid			C05512	Deoxyinosine			C01712	(9E)-Octadecenoic acid
C13315	Transferred to D01843			C15189	3-(4-Chlorophenyl)-2H-1-benzopyran-2-one			C12987	N2-Acetyl-L-aminoadipyl-delta-phosphate
C03569	2,2',3-Trihydroxybiphenyl			C05856	Thiamine aldehyde			C04875	(+/-)-5-[(tert-Butylamino)-2'-hydroxypropoxy]-1,2,3,4-tetrahydro-1-
C00328	L-Kynurenine			C12250	Anhydrolycorinone			C14765	13-OxoODE
C16591	3-Carbamoyl-2-phenylpropionic acid			C02957	8-Oxodeoxycoformycin			C02078	Spectinomycin
C09946	Enicoflavine			C09052	Borreline			C15373	5alpha-Androstan-17beta-ol propionate
C08260	Volemitol			C17515	Capsi-amide			C15322	2alpha,3alpha-(Difluoromethylene)-5alpha-androstan-17beta-ol acetate
C08255	Perseitol			C06067	Dimethylallyltryptophan			C14994	3-Methoxy-16-octylestra-1,3,5(10)-triene-16beta,17beta-diol
C14443	3,3'-Dimethylbenzidine			C04290	4-(3-Methylbut-2-enyl)-L-tryptophan			C17996	Istamycin C1
C03169	Pyrimidine nucleoside			C18058	1D-myo-Inositol bisdiphosphate tetrakisphosphate			C16891	Callystatin A
C04130	Methyl 2-diazoacetamidohexanoate			C06386	Trimethylenetetraurea			C15445	1'H-5alpha-Cholest-2-eno[3,2-b]indole
C09243	Tetrahydroharmine			C04498	N-(4-Guanidinobutyl)-4-hydroxycinnamide
C18267	Pyrene-1,2-oxide			C01595	Linoleate
C14519	1-Hydroxypyrene			C10150	Harzianopyridone
C00978	N-Acetylserotonin			C08367	(11E)-Octadecenoic acid
C09098	Canthin-6-one			C09741	Trichodermin
C11263	6-Benzylaminopurine			C15193	2-[3-Ethyl-5-(4-methoxyphenyl)-1H-pyrazol-4-yl]phenol
C07533	Prenalterol			C14853	Benzo[a]pyrene-7,8-dihydrodiol-9,10-oxide
C08310	N-Methylmescaline			C01682	Nopaline
C12835	2,5-Dichloro-4-oxohex-2-enedioate			C14183	Compactin diol lactone
C07536	Amobarbital			C15466	N-(6-Oxo-6H-dibenzo[b,d]pyran-3-yl)maleamic acid
C07540	6-Methylergoline			C11560	1-Carbazol-9-yl-3-(3,5-dimethylpyrazol-1-yl)-propan-2-ol
C04277	1,8-Diazacyclotetradecane-2,9-dione			C16662	L-alpha-Acetyl-N,N-dinormethadol
C10758	Camoensine			C14795	2,3-Dinor-8-iso prostaglandin F1alpha
C16705	Anhalonine			C01176	17alpha-Hydroxyprogesterone
C10944	Isobutylphendienamide			C04655	(2S,3S)-2-Hydroxytridecane-1,2,3-tricarboxylate
C13915	Hexadecasphinganine			C17970	Spenolimycin
C13854	1-Dodecanoyl-sn-glycerol			C15370	Androsta-5,16-dieno[17,16-b]quinolin-3beta-ol
C16792	Panaxytriol			C12224	N-Methyl-2,3,7,8-tetramethoxybenzophenanthridine-6(5H)-one
C06685	Cycloheximide			C14924	3beta,21-Dihydroxy-pregna-5,7,9(11)-trien-20-one diacetate
C00319	Sphingosine			C15180	17beta-Hydroxy-4-mercaptoandrost-4-en-3-one 4-acetate 17-propionate
C14739	alpha,alpha'-Diethyl-3,4,3',4'-stilbenetetraol			C07996	Dehydroemetine
C13914	N,N-Dimethylsphing-4-enine			C15516	Taurohyocholate
C13829	7,10,13,16-Docosatetraenoylethanolamine			C13902	1-Palmitoyl-2-(5-keto-8-oxo-6-octenoyl)-sn-glycero-3-
C14923	12alpha-(Chloromethyl)-12-hydroxy-pregn-4-ene-3,20-dione
C12000	Tylactone

### Sheet: Supplementary Table S7
Table S7 : List of commonly detected metabolites in strains
KEGG ID	Compound Name
C02720	Hydroxylaminobenzene
C00147	Adenine
C00483	Tyramine
C06324	1(2H)-Isoquinolinone
C09921	3-Butylidene-7-hydroxyphthalide
C11847	Cyclo(L-Phe-L-Pro)
C16606	Carbamazepine-o-quinone
C03690	Bis(2-ethylhexyl)phthalate
C14149	N-Cyclopropylammelide
C04203	N,N-Dimethyl-1,4-phenylenediamine
C00120	Biotin
C01748	Pyocyanine
C03343	2-Ethylhexyl phthalate
C14288	4,4'-Methylenedianiline
C18262	1-Methoxypyrene-6,7-oxide
C03219	2-Methylpropanal oxime
C00292	Aniline
C02503	2-Iron ferredoxin
C11118	N-Methyl-2-pyrrolidinone
C03982	2-Methylpropanal O-methyloxime
C08306	Hexylamine
C02299	N-Methylaniline
C02304	Phenylhydrazine
C01987	2-Aminophenol
C02560	N-Acetylimidazole
C01585	Hexanoic acid
C00183	L-Valine
C07113	Acetophenone
C00253	Nicotinate
C05827	Methylimidazole acetaldehyde
C16671	3,6-Dihydronicotinic acid
C11519	N-Cyclohexylformamide
C06323	Isoquinoline
C02722	N-Methylhexanamide
C02714	N-Acetylputrescine
C02378	6-Aminohexanoate
C03766	4-Hydroxyphenylacetonitrile
C10901	2-Aminobenzimidazole
C02505	2-Phenylacetamide
C02126	4-Nitroaniline
C04294	5-(2-Hydroxyethyl)-4-methylthiazole
C02227	2-Naphthylamine
C04114	4-(Trimethylammonio)but-2-enoate
C03742	(S)-4-Hydroxymandelonitrile
C02241	7-Methyladenine
C17755	Dopamine quinone
C06035	4-Methylene-2-oxoglutarate
C00398	Tryptamine
C00956	L-2-Aminoadipate
C00955	Indole-3-ethanol
C13840	1-Ethyl-2-benzimidazolinone
C11227	Ethionine
C05834	3-Methyldioxyindole
C17580	2-Deoxy-scyllo-inosamine
C06746	N-Acetylphenylethylamine
C07889	Mephentermine
C02242	7-Methylguanine
C00079	L-Phenylalanine
C17948	Deamino-alpha-keto-demethylphosphinothricin
C12323	L-4-Hydroxyphenylglycine
C00534	Pyridoxamine
C17235	L-Homophenylalanine
C12033	p-Aminophenylalanine
C00082	L-Tyrosine
C07159	2-Oxo-delta3-4,5,5-trimethylcyclopentenylacetate
C16511	L-Homocysteic acid
C12029	(E)-2-Butenyl-4-methyl-threonine
C01297	6-Hydroxypseudooxynicotine
C07912	Tetrahydrozoline
C04083	N6-(delta2-Isopentenyl)-adenine
C08260	Volemitol
C08255	Perseitol
C14443	3,3'-Dimethylbenzidine
C04130	Methyl 2-diazoacetamidohexanoate
C14384	Benzo[b]fluorene
C00978	N-Acetylserotonin
C11263	6-Benzylaminopurine
C07129	Terbutaline
C12835	2,5-Dichloro-4-oxohex-2-enedioate
C07540	6-Methylergoline
C04277	1,8-Diazacyclotetradecane-2,9-dione
C06581	2-Hydroxy-3-carboxy-6-oxo-7-methylocta-2,4-dienoate
C10605	Maculosin
C04335	N(alpha)-Benzyloxycarbonyl-L-leucine
C16603	2,3-Dihydroxycarbamazepine
C15463	(R*,S*)-4-[1-Ethyl-2-(4-fluorophenyl)butyl]phenol
C14265	N-(p-Nitrobenzyl)phthalimide
C12118	Saphenic acid methyl ester
C03412	N-Palmitoylglycoprotein

### Sheet: Supplementary Table S8
Table S8 List of molecules likely involved in bacterial interactions or physiological responses.
Enterococcus faecium (HG017)	Rhodococcus pyridinivorans (HG034)	Weissella cibaria (HG043)	Enterobacter sp. (HG048)	Micrococcus sp. (HG099)	Bacillus safensis (HG196)	Lactococcus petauri (HG248)
5-Phenyl-1,3-oxazinane-2,4-dione	N-Methylhexanamide	Styrene oxide	Tryptamine	Cyclic de-hypoxanthine futalosine	Soraphen A	Stachydrine
Maculosin	Tyramine	12(13)-EpOME	Octadecanamide	Sisomicin	5-Hydroxyindoleacetylglycine	Myxochelin A
Aspulvinone E	Dopamine	Istamycin A2	beta-Tocotrienol	(2S)-2-{[1-(R)-Carboxyethyl]amino}pentanoate	Tetradecanoic acid	Lentiginosine
Stigmatellin Y	6-Acetophenazine-1-carboxylic acid	5-Methoxytryptamine		Melatonin	Sphinganine	N-Butyryl-L-homoserine lactone
Diethyl sulfide	Lysergic acid	1-Hydroxy-6-methoxypyrene		Tetrahydrobiopterin	Hyodeoxycholate	Benzimidazole
4-Aminobutyraldehyde	Urocanate	L-Pipecolate		7,8-Dihydro-7,8-dihydroxykynurenate	13,16-Docosadienoic acid	D-Quinovosamine
2-Aminobenzimidazole	Nigrifactin	delta1-Piperideine-2-carboxylate		12,13-DHOME	Antibiotic JI-20A	4-Hydroxy-5-phenyltetrahydro-1,3-oxazin-2-one
Gabaculine		N-Acetylputrescine		N-Guanylhistamine	Imidazole	L-Oleandrosyl-oleandolide
L-Homocysteic acid		L-Homocysteine		Pyrene	Piperideine
(E)-2-Butenyl-4-methyl-threonine		Methylimidazoleacetic acid		1-Pyrroline	2-Aminophenol
Anhalonine		Ectoine		Methylguanidine	2-Hydroxymethylclavam
Isobutylphendienamide		Ethionine		3-Methylbut-2-enal	2,3-Dihydroxyindole
Hexadecasphinganine		4-Pyridoxolactone		L-Homoserine	4-Hydroxy-2-quinolone
Tylactone		Piperidione		O-Acetyl-L-homoserine	1-Nitronaphthalene-7,8-oxide
		Dodecanamide		1-Methoxyphenanthrene	Toxoflavine
		Betalamic acid		(-)-Jasmonic acid	7-Hydroxy-3-(4-methoxyphenyl)-4-propyl-2H-1-benzopyran-2-one
		Hydroxyanthraquinone		Istamycin C1	Aphidicolin
		(9Z)-Tetradecenoic acid		Callystatin A	1-O-Octadec-9-enyl glycerol
		Deoxyguanidinoproclavaminic acid			Narbonolide
		Lumichrome
		Linoleate
		Spenolimycin
